# Design, Synthesis and Evaluation of WD-repeat containing protein 5 (WDR5) degraders

**DOI:** 10.1101/2021.04.12.439490

**Authors:** Anja Dölle, Bikash Adhikari, Andreas Krämer, Janik Weckesser, Nicola Berner, Lena-Marie Berger, Mathias Diebold, Magdalena M. Szewczyk, Dalia Barsyte-Lovejoy, Cheryl H. Arrowsmith, Jakob Gebel, Frank Löhr, Volker Dötsch, Martin Eilers, Stephanie Heinzlmeir, Bernhard Küster, Christoph Sotriffer, Elmar Wolf, Stefan Knapp

## Abstract

Histone H3K4 methylation serves as post-translational hallmark of actively transcribed genes and is introduced by histone methyltransferases (HMT) and its regulatory scaffolding proteins. One of these is the WD-repeat containing protein 5 (WDR5) that has also been associated with controlling long non-coding RNAs and transcription factors including MYC. The wide influence of dysfunctional HMTs complexes and the typically upregulated MYC levels in diverse tumor types suggested WDR5 as an attractive drug target. Indeed, protein-protein interface inhibitors for two protein interaction interfaces on WDR5 have been developed. While such compounds only inhibit a subset of WDR5 interactions, chemically induced proteasomal degradation of WDR5 might represent an elegant way to target all oncogenic function. This study presents the design, synthesis and evaluation of two diverse WDR5 degrader series based on two WIN site binding scaffolds and shows that linker nature and length strongly influence degradation efficacy.
