## Supplementary material for "Design, Synthesis and Evaluation of WD-repeat containing protein 5 (WDR5) degraders": formula strings

### Sheet: molecular formular strings
Compound	SMILES	UV purity [250 nm] (%)	∆Tm ± SD [K] WDR5A	Kd ± SD [nM] WDR5A	IC50 ± SD [nM] WDR5A	DC50 ± SD [nM] WDR5A
6	CN(CC1)CCN1C2=C(NC(C3=CNC(C=C3C(F)(F)F)=O)=O)C=C(C4=CC=C(C(OC(C)(C)C)=O)C=C4)C=C2	≥95%	20.8 ± 0.6	25 ± 6	306 ± 55
7a	CN(CC1)CCN1C2=C(NC(C3=CNC(C=C3C(F)(F)F)=O)=O)C=C(C4=CC=C(C(NCCOCCNC5=C(C(N(C6C(NC(CC6)=O)=O)C7=O)=O)C7=CC=C5)=O)C=C4)C=C2	≥95%	13.6 ± 0.2	12 ± 4	4302 ± 1171
7b	CN(CC1)CCN1C2=C(NC(C3=CNC(C=C3C(F)(F)F)=O)=O)C=C(C4=CC=C(C(NCCCOCCOCCOCCCNC5=C(C(N(C6C(NC(CC6)=O)=O)C7=O)=O)C7=CC=C5)=O)C=C4)C=C2	≥95%	12.7 ± 0.3		4180 ± 528
7c	CN(CC1)CCN1C2=C(NC(C3=CNC(C=C3C(F)(F)F)=O)=O)C=C(C4=CC=C(C(NCCOCCOCCOCCOCCOCCNC5=C(C(N(C6C(NC(CC6)=O)=O)C7=O)=O)C7=CC=C5)=O)C=C4)C=C2	≥95%	9.0 ± 0.5		14075 ± 191
7d	CN(CC1)CCN1C2=C(NC(C3=CNC(C=C3C(F)(F)F)=O)=O)C=C(C4=CC=C(C(NCCOCCOCCOCCOCCOCCOCCOCCNC5=C(C(N(C6C(NC(CC6)=O)=O)C7=O)=O)C7=CC=C5)=O)C=C4)C=C2	≥95%	11.9 ± 0.3		4920 ± 981
7e	CN(CC1)CCN1C2=C(NC(C3=CNC(C=C3C(F)(F)F)=O)=O)C=C(C4=CC=C(C(NCC(C=C5)=CC=C5CNC6=C(C(N(C7C(NC(CC7)=O)=O)C8=O)=O)C8=CC=C6)=O)C=C4)C=C2	≥95%	12.5 ± 0.6		1177 ± 122
8a	CN(CC1)CCN1C2=C(NC(C3=CNC(C=C3C(F)(F)F)=O)=O)C=C(C4=CC=C(C(NCCOCCC(N[C@@H](C(C)(C)C)C(N5C[C@H](O)C[C@H]5C(NCC(C=C6)=CC=C6C7=C(C)N=CS7)=O)=O)=O)=O)C=C4)C=C2	≥95%	15.3 ± 0.2	41 ± 9	8654 ± 434
8b	CN(CC1)CCN1C2=C(NC(C3=CNC(C=C3C(F)(F)F)=O)=O)C=C(C4=CC=C(C(NCCOCCOCCC(N[C@@H](C(C)(C)C)C(N5C[C@H](O)C[C@H]5C(NCC(C=C6)=CC=C6C7=C(C)N=CS7)=O)=O)=O)=O)C=C4)C=C2	≥95%	7.7 ± 0.5		≥50000
8c	CN(CC1)CCN1C2=C(NC(C3=CNC(C=C3C(F)(F)F)=O)=O)C=C(C4=CC=C(C(NCCOCCOCCOCCOCCC(N[C@@H](C(C)(C)C)C(N5C[C@H](O)C[C@H]5C(NCC(C=C6)=CC=C6C7=C(C)N=CS7)=O)=O)=O)=O)C=C4)C=C2	≥95%	12.5 ± 0.2		12490 ± 636
8d	CN(CC1)CCN1C2=C(NC(C3=CNC(C=C3C(F)(F)F)=O)=O)C=C(C4=CC=C(C(N[C@@H](C(C)(C)C)C(N5C[C@H](O)C[C@H]5C(NCC(C=C6)=CC=C6C7=C(C)N=CS7)=O)=O)=O)C=C4)C=C2	≥95%	15.6 ± 0.1		1586 ± 204
8e	CN(CC1)CCN1C2=C(NC(C3=CNC(C=C3C(F)(F)F)=O)=O)C=C(C4=CC=C(C(NCCC(N[C@@H](C(C)(C)C)C(N5C[C@H](O)C[C@H]5C(NCC(C=C6)=CC=C6C7=C(C)N=CS7)=O)=O)=O)=O)C=C4)C=C2	≥95%	11.0 ± 0.3	9 ± 2	≥50000	625 ± 70
8f	CN(CC1)CCN1C2=C(NC(C3=CNC(C=C3C(F)(F)F)=O)=O)C=C(C4=CC=C(C(NCCCC(N[C@@H](C(C)(C)C)C(N5C[C@H](O)C[C@H]5C(NCC(C=C6)=CC=C6C7=C(C)N=CS7)=O)=O)=O)=O)C=C4)C=C2	≥95%	10.4 ± 0.7	6 ± 2	≥50000	116 ± 10
8g	CN(CC1)CCN1C2=C(NC(C3=CNC(C=C3C(F)(F)F)=O)=O)C=C(C4=CC=C(C(NCCCCC(N[C@@H](C(C)(C)C)C(N5C[C@H](O)C[C@H]5C(NCC(C=C6)=CC=C6C7=C(C)N=CS7)=O)=O)=O)=O)C=C4)C=C2	≥95%	13.2 ± 0.1	18 ± 5	13610 ± 283	53 ± 10
8h	CN(CC1)CCN1C2=C(NC(C3=CNC(C=C3C(F)(F)F)=O)=O)C=C(C4=CC=C(C(NCCCCCC(N[C@@H](C(C)(C)C)C(N5C[C@H](O)C[C@H]5C(NCC(C=C6)=CC=C6C7=C(C)N=CS7)=O)=O)=O)=O)C=C4)C=C2	≥95%	9.7 ± 2.8	12 ± 4	≥50000	920 ± 60
8i	CN(CC1)CCN1C2=C(NC(C3=CNC(C=C3C(F)(F)F)=O)=O)C=C(C4=CC=C(C(NCCCCCCC(N[C@@H](C(C)(C)C)C(N5C[C@H](O)C[C@H]5C(NCC(C=C6)=CC=C6C7=C(C)N=CS7)=O)=O)=O)=O)C=C4)C=C2	≥95%	3.5 ± 0.4	11 ± 3	≥50000	915 ± 310
8j	CN(CC1)CCN1C2=C(NC(C3=CNC(C=C3C(F)(F)F)=O)=O)C=C(C4=CC=C(C(NCC5=CC=C(CC(N[C@@H](C(C)(C)C)C(N6C[C@H](O)C[C@H]6C(NCC(C=C7)=CC=C7C8=C(C)N=CS8)=O)=O)=O)C=C5)=O)C=C4)C=C2	≥95%	14.0 ± 0.1	33 ± 5	15790 ± 1909
9a	O=C(C1=CNC(C=C1C(F)(F)F)=O)NC2=C(N3CCN(C)CC3)C=CC(C4=CC=C(C(NCCOCCNC(C(C=C5)=CC(OC)=C5NC([C@H]6[C@H](C7=C(F)C(Cl)=CC=C7)[C@@](C#N)(C8=C(F)C=C(Cl)C=C8)[C@H](CC(C)(C)C)N6)=O)=O)=O)C=C4)=C2	≥95%	0.9 ± 0.2		≥50000
9b	O=C(C1=CNC(C=C1C(F)(F)F)=O)NC2=C(N3CCN(C)CC3)C=CC(C4=CC=C(C(NCCOCCOCCOCCOCCOCCOCCOCCNC(C(C=C5)=CC(OC)=C5NC([C@H]6[C@H](C7=C(F)C(Cl)=CC=C7)[C@@](C#N)(C8=C(F)C=C(Cl)C=C8)[C@H](CC(C)(C)C)N6)=O)=O)=O)C=C4)=C2	≥95%	0.3 ± 0.4		≥50000
9c	O=C(C1=CNC(C=C1C(F)(F)F)=O)NC2=C(N3CCN(C)CC3)C=CC(C4=CC=C(C(NCC(C=C5)=CC=C5CNC(C(C=C6)=CC(OC)=C6NC([C@H]7[C@H](C8=C(F)C(Cl)=CC=C8)[C@@](C#N)(C9=C(F)C=C(Cl)C=C9)[C@H](CC(C)(C)C)N7)=O)=O)=O)C=C4)=C2	≥95%	0.7 ± 0.2		≥50000
20	CN1CCN(C2=C(C=C(C=C2)C3=CC=C(C=C3)C(NCCCCC(N[C@H](C(N4C[C@@H](O)C[C@H]4C(NCC5=CC=C(C6=C(N=CS6)C)C=C5)=O)=O)C(C)(C)C)=O)=O)NC(C7=CNC(C=C7C(F)(F)F)=O)=O)CC1	≥95%	12.2 ± 0.1
14	O=C(CC1=CC=C(Cl)C(Cl)=C1)NCC2=C(OC)C=CC(C3=CN(CCC4)C4=N3)=C2	≥95%	4.2 ± 0.1	125 ± 34	≥50000
17a	O=C(CC1=CC=C(Cl)C(Cl)=C1)NCC2=C(OCCOCCC(N[C@@H](C(C)(C)C)C(N3C[C@H](O)C[C@H]3C(NCC(C=C4)=CC=C4C5=C(C)N=CS5)=O)=O)=O)C=CC(C6=CN(CCC7)C7=N6)=C2	≥95%	7.0 ± 0.4		≥50000
17b	O=C(CC1=CC=C(Cl)C(Cl)=C1)NCC2=C(OCCOCCOCCC(N[C@@H](C(C)(C)C)C(N3C[C@H](O)C[C@H]3C(NCC(C=C4)=CC=C4C5=C(C)N=CS5)=O)=O)=O)C=CC(C6=CN(CCC7)C7=N6)=C2	≥95%	5.2 ± 0.3	97 ± 31	≥50000	1240 ± 80
17c	O=C(CC1=CC=C(Cl)C(Cl)=C1)NCC2=C(OCCOCCOCCOCCC(N[C@@H](C(C)(C)C)C(N3C[C@H](O)C[C@H]3C(NCC(C=C4)=CC=C4C5=C(C)N=CS5)=O)=O)=O)C=CC(C6=CN(CCC7)C7=N6)=C2	≥95%	3.6 ± 0.1		≥50000
17d	O=C(CC1=CC=C(Cl)C(Cl)=C1)NCC2=C(OCCOCCOCCOCCOCCC(N[C@@H](C(C)(C)C)C(N3C[C@H](O)C[C@H]3C(NCC(C=C4)=CC=C4C5=C(C)N=CS5)=O)=O)=O)C=CC(C6=CN(CCC7)C7=N6)=C2	≥95%	3.4 ± 0.2		≥50000
17e	O=C(CC1=CC=C(Cl)C(Cl)=C1)NCC2=C(OCCOCCOCCOCCOCCOCCC(N[C@@H](C(C)(C)C)C(N3C[C@H](O)C[C@H]3C(NCC(C=C4)=CC=C4C5=C(C)N=CS5)=O)=O)=O)C=CC(C6=CN(CCC7)C7=N6)=C2	≥95%	4.3 ± 0.2		≥50000
17f	O=C(CC1=CC=C(Cl)C(Cl)=C1)NCC2=C(OCCOCCOCCOCCOCCOCCOCCC(N[C@@H](C(C)(C)C)C(N3C[C@H](O)C[C@H]3C(NCC(C=C4)=CC=C4C5=C(C)N=CS5)=O)=O)=O)C=CC(C6=CN(CCC7)C7=N6)=C2	≥95%	4.5 ± 0.1		≥50000
17g	O=C(CC1=CC=C(Cl)C(Cl)=C1)NCC2=C(OCCOCCOCCOCCOCCOCCOCCOCCC(N[C@@H](C(C)(C)C)C(N3C[C@H](O)C[C@H]3C(NCC(C=C4)=CC=C4C5=C(C)N=CS5)=O)=O)=O)C=CC(C6=CN(CCC7)C7=N6)=C2	≥95%	4.6 ± 0.3		≥50000
21	O=C(NCC1=C(C=CC(C2=CN3CCCC3=N2)=C1)OCCOCCOCCC(N[C@H](C(N4C[C@@H](O)C[C@H]4C(NCC5=CC=C(C6=C(N=CS6)C)C=C5)=O)=O)C(C)(C)C)=O)CC7=CC=C(C(Cl)=C7)Cl	≥95%	7.7 ± 0.2		≥50000
